# Estimating recent and historical effective population size of marine and freshwater sticklebacks

**DOI:** 10.1101/2023.05.22.541730

**Authors:** Xueyun Feng, Ari Löytynoja, Juha Merilä

## Abstract

Effective population size (*N_e_*) is a quantity of central importance in evolutionary biology and population genetics, but often notoriously challenging to estimate. Analyses of *N_e_* are further complicated by the many interpretations of the concept and the alternative approaches to quantify *N_e_* utilising different properties of the data. However, the alternative methods are also informative over different time scales, suggesting that a combination of approaches should allow piecing together the entire continuum of *N_e_*, spanning from the recent to more distant past. To test this in practice, we inferred the *N_e_* continuum for 45 populations of nine-spined sticklebacks (*Pungitius pungitius*) using whole-genome data with both LD- and coalescent-based methods. Our results show that marine populations exhibit the highest *N_e_* values in contemporary, recent, and historical times, followed by coastal and freshwater populations. They also demonstrate the impact of both recent and historical gene flow on *N_e_* estimates and show that simple summary statistics are informative in comprehending the events in the very recent past and aid in more accurate estimation of *N_e_^C^*, the contemporary *N_e_*, as well as in reconstruction and interpretation of recent demographic histories. Although our sample size for large populations is limited, we found that GONE can provide reasonable *N_e_* estimates. However, due to challenges in detecting subtle genetic drift in large populations, these estimates may represent the lower bound of *N_e_*. Finally, we show that combining GONE and CurrentNe2, both sensitive to population structure, with MSMC2 provides a meaningful interpretation of *N_e_* dynamics over time.
