## Supplemental figs and tables for "Estimating recent and historical effective population size of marine and freshwater sticklebacks": Supplementary tables.xlsx

### Sheet: Table S1
Tabel S1. Sample information.
Sample information
Population	Latitude	Longitude	Habitat	Region	Number of individual	Sample year	Admixture Proportions (derived from Feng et al., (2022).)
BEL-MAL	51.17	3.47	Ditch	Central Belgium	20	2011	0
DEN-NOR	54.98	8.66	Coastal Freshwater	North Sea	25	2011	0
DEN-RES	56.18	9.63	River	Central Denmark	20	2015	0
EST-PUR	59.42	26.98	Coastal Freshwater	Coastal Baltic Sea	19	2006	0
FIN-HAM	60.56	27.19	Marine	Baltic Sea	20	2009	0
FIN-HEL	60.2	25.18	Marine	Baltic Sea	22	2007/2008/2010	0.118571
FIN-KAR	66.66	26.44	Pond	Northern Finland	20	2009	0.121721
FIN-KEV	69.75	27.02	Lake	Northern Finland	20	2009	0.126615
FIN-KIV	65	25.47	Marine	Baltic Sea	19	2003	0.016058
FIN-KRK	66.44	29.14	Pond	Northern Finland	20	2006	0
FIN-PUL	69.97	27.97	Lake	Northern Finland	17	2009	0.114115
FIN-PYO	66.26	29.43	Pond	Northern Finland	31	2006-2008	0
FIN-RII	68.11	23.57	Lake	Northern Finland	23	2009	0
FIN-RYT	66.38	29.32	Pond	Northern Finland	21	2006-2008,2010	0
FIN-SEI	60.23	21.95	Marine	Baltic Sea	24	2010	0
FIN-TVA	59.83	23.2	Marine	Baltic Sea	22	2009	0
FIN-UKO	68.78	27.44	Lake	Northern Finland	22	2010	0.138642
FRA-VEY	46.23	5.12	Pond	Central France	16	2009	0.134416
GBR-GRO	57.62	-7.51	Coastal Freshwater	British Isles	19	2015	0
GER-RUE	54.01	13	Marine	Baltic Sea	27	2009	0
LAT-JAU	57.51	21.69	Coastal Freshwater	Coastal Baltic Sea	21	2009	0
NOR-ENG	59.9	10.53	Coastal Freshwater	Skagerrak	23	2008	0.343279
NOR-KVN	70.58	26.99	Coastal Freshwater	Barents Sea coast	11	NA	0
NOR-TYR	59.91	10.3	Lake	Skagerrak	8	2006	0.162093
NOR-UGE	63.96	10.43	Lake	Coastal Norwegian Sea	20	2006/2007	0.19524
POL-GDY	54.4	18.53	Marine	Baltic Sea	20	2009	0
RUS-BOL	66.3	33.4	Coastal Freshwater	White Sea	20	2007	0.153158
RUS-KRU	66.3	33.4	Coastal Freshwater	White Sea	20	2007	0
RUS-LEV	66.3	33.4	Marine	White Sea	30	2007	0.22212
RUS-MAS	66.3	33.4	Coastal Freshwater	White Sea	21	2007	0
SCO-HAR	55.75	-4.42	Lake	British Isles	10	2007	0
SWE-ABB	64.48	19.44	Pond	Swedish Inland	21	2003/2007	0
SWE-BOL	63.66	20.21	Marine	Baltic Sea	21	2007	0
SWE-BYN	64.46	19.44	Pond	Swedish Inland	23	2003/2007	0
SWE-FIS	58.23	11.4	Marine	Kattegat	20	2009	0
SWE-GOT	57.73	18.95	Marine	Baltic Sea	19	2011	0.029157
SWE-HAN	64.56	19.17	Pond	Swedish Inland	20	2007	0.123509
SWE-KIR	67.9	20.09	Pond	Swedish Inland	15	2002	0.035789
SWE-LUN	55.72	13.43	Pond	Baltic Sea (isolated)	21	2009	0.231058
SWE-NAV	64.56	19.2	Pond	Swedish Inland	20	2007	0.13583
CAN-FLO	54.23	-111.63	Lake	Canadian Inland	8	2011	0.024945
CAN-TEM	47.71	-68.91	Lake	Canadian Inland	16	2010	0.023077
JAP-BIW	43.08	145.11	Marine	Japan Sea	24	2007	0.341391
RUS-LEN	72.98	126.96	River	Fareast	10	2014	0.036762
USA-HLA	61.59	-149.76	Lake	Alaskan	20	2015	0

### Sheet: Table S2
Table S2. Data filtering for each analysis.
Name	Filtering Criteria	Used in analysis	Number of SNPs
SNP Set 0	Original dataset, removing identified repetitive sequences and masked variants, only autosomal biallelic SNPs retained	NA	NA
SNP Set 1	From SNP Set 0, keep only binary SNPs with quality score ≥ 30, mean coverage ≥ 8x and ≤25x, GQ ≥ 20, allowing maximum 25% missing data	GONE	15217577
SNP Set 2	From SNP Set 1,keep only linkage group LG1 and LG4	PopLDdecay, ngsRelate, Inbreeding Coefficients	LG1: 1,124,554 LG4: 1,276,508
Bam Alignments Set 1	ANGSD Command "-uniqueOnly 1 -remove_bads 1 -skipTriallelic 1 -minMapQ 20 -minQ 20 -doHWE 1 -C 50" "-doMajorMinor 1 -doMaf 1 -dosnpstat 1 -doPost 2 -doGeno 11" "-doSaf 1 -fold 1 -anc $REF -ref $REF"	Genetic Diversity and Long-term Ne estimation	NA
Bam Alignments Set 2	https://github.com/stschiff/msmc-tools/tree/master	MSMC2	NA

### Sheet: Table S3
Table S3. Number of SNPs used in GONE analysis.
Population	Number of SNPs	Population	Number of SNPs
BEL-MAL	1067280	NOR-TYR	733880
DEN-NOR	1341360	NOR-UGE	689760
DEN-RES	925600	POL-GDY	1475960
EST-PUR	1201680	RUS-BOL	990480
FIN-HAM	1170400	RUS-KRU	728760
FIN-HEL	1056120	RUS-LEV	814960
FIN-KAR	772920	RUS-MAS	668960
FIN-KEV	419120	SCO-HAR	1106200
FIN-KIV	1248680	SWE-ABB	482120
FIN-KRK	276040	SWE-BOL	1018600
FIN-PUL	422800	SWE-BYN	378560
FIN-PYO	85480	SWE-FIS	1277120
FIN-RII	486320	SWE-GOT	1239000
FIN-RYT	349400	SWE-HAN	356840
FIN-SEI	1299680	SWE-KIR	523040
FIN-TVA	1302720	SWE-LUN	829680
FIN-UKO	636040	SWE-NAV	322360
FRA-VEY	680360	CAN-FLO	940040
GBR-GRO	1270040	CAN-TEM	1473840
GER-RUE	1472800	JAP-BIW	1706440
LAT-JAU	1124440	RUS-LEN	436520
NOR-ENG	1499240	USA-HLA	457960
NOR-KVN	1148600

### Sheet: Table S4
Table S4. Number of SNPs used in CurrentNe2 analysis.
Population	Number of SNPs	Population	Number of SNPs
BEL-MAL	151250	NOR-TYR	649934
DEN-NOR	381298	NOR-UGE	132514
DEN-RES	945480	POL-GDY	419635
EST-PUR	63687	RUS-BOL	317369
FIN-HAM	112582	RUS-KRU	335403
FIN-HEL	230457	RUS-LEV	743222
FIN-KAR	104746	RUS-MAS	325058
FIN-KEV	76665	SCO-HAR	88352
FIN-KIV	93576	SWE-ABB	104502
FIN-KRK	159380	SWE-BOL	56594
FIN-PUL	412560	SWE-BYN	53606
FIN-PYO	33254	SWE-FIS	570739
FIN-RII	186410	SWE-GOT	39871
FIN-RYT	3960	SWE-HAN	86221
FIN-SEI	88599	SWE-KIR	39771
FIN-TVA	26215	SWE-LUN	174338
FIN-UKO	235386	SWE-NAV	481087
FRA-VEY	548460	CAN-FLO	32375
GBR-GRO	130426	CAN-TEM	242236
GER-RUE	557882	JAP-BIW	262119
LAT-JAU	170917	RUS-LEN	115353
NOR-ENG	90250	USA-HLA	65951
NOR-KVN	79716

### Sheet: Table S5
Table S5. Estimates of contemporary effective population size (NeC) using CurrentNe2 and GONE.
Population	GONE (hc=0.01)				GONE (hc=0.05)				CurrentNe2 (Default)			CurrentNe2 (Allow migration)
	NeC	90% CI Lower	90% CI Upper	Affected by population structure	NeC	90% CI Lower	90% CI Upper	Affected by population structure	NeC	90% CI Lower	90% CI Upper	NeC	90% CI Lower	90% CI Upper	m (migration rate)	Affected by population structure
BEL-MAL	219.49	215.49	223.497	FALSE	507.31	505.638	508.975	FALSE	608.8	318.98	1161.96	682.24	347.31	1340.18	0.010726	TRUE
CAN-FLO	154.26	154.241	154.274	TRUE	5854.77	5823.76	5885.79	TRUE	NA	NA	NA	NA	NA	NA	NA	FALSE
CAN-TEM	651.69	618.698	684.685	FALSE	2847.25	2726.87	2967.64	FALSE	3044.56	732.44	12658.2	NA	NA	NA	NA	FALSE
DEN-NOR	1053.34	1024.78	1081.89	FALSE	402.02	397.664	406.376	FALSE	346.9	221.48	543.36	574.72	333.07	991.7	0.009512	TRUE
DEN-RES	4712.85	4573.05	4852.65	FALSE	42.33	42.2447	42.4206	TRUE	84.8	62.27	115.47	155.52	105.18	229.95	0.019267	TRUE
EST-PUR	4828.16	4784.1	4872.21	FALSE	1164.8	1159.96	1169.64	TRUE	477.12	262.87	865.99	3413.12	979.87	11886.4	0.002159	TRUE
FIN-HAM	39271.9	39230.3	39313.6	TRUE	4924781	4922319	4927243	FALSE	NA	NA	NA	NA	NA	NA	NA	FALSE
FIN-HEL	4931664	4929770	4933557	FALSE	4979979	4979155	4980802	FALSE	NA	NA	NA	NA	NA	NA	NA	FALSE
FIN-KAR	243.92	240.763	247.072	FALSE	5625.59	5470.48	5780.69	FALSE	11125.1	1678.81	73724.5	NA	NA	NA	NA	FALSE
FIN-KEV	87322.3	86001.7	88642.8	FALSE	8144.49	8104.5	8184.47	FALSE	10502.8	1618.88	68138.7	NA	NA	NA	NA	FALSE
FIN-KIV	3548821	3461886	3635756	FALSE	560489	498679	622298	FALSE	NA	NA	NA	NA	NA	NA	NA	FALSE
FIN-KRK	162.17	161.573	162.77	TRUE	3776.29	3698.81	3853.77	FALSE	843.2	375.18	1895.03	869.76	383.27	1973.75	0.025313	TRUE
FIN-PUL	1083652	1055711	1111592	FALSE	57217	55981.4	58452.7	FALSE	1931.2	605.91	6155.21	NA	NA	NA	NA	FALSE
FIN-PYO	54.22	53.6332	54.8023	FALSE	1403.35	1380.81	1425.89	FALSE	144.37	105.19	198.12	1673.93	741.1	3780.95	0.006269	TRUE
FIN-RII	42.44	41.9733	42.909	TRUE	57.65	56.3077	58.9875	TRUE	95.6	71.56	127.71	NA	NA	NA	NA	FALSE
FIN-RYT	97.43	96.2809	98.585	FALSE	1620.67	1610.88	1630.46	FALSE	795.84	372.3	1701.22	760.96	360.58	1605.91	0.045269	TRUE
FIN-SEI	2323.93	2319.99	2327.86	TRUE	11275	11001.9	11548.1	TRUE	NA	NA	NA	NA	NA	NA	NA	FALSE
FIN-TVA	1762.55	1714.45	1810.66	TRUE	657.55	657.205	657.9	TRUE	686.4	385.64	1221.73	1907.32	814.04	4468.92	0.003378	TRUE
FIN-UKO	4939132	4937442	4940823	FALSE	11428.4	11424.9	11431.8	TRUE	128559	4478.24	3.69059e+06	NA	NA	NA	NA	FALSE
FRA-VEY	19.51	19.5073	19.5133	TRUE	50.28	50.0786	50.4849	TRUE	52.8	38.75	71.94	46.54	34.67	62.47	0.074811	TRUE
GBR-GRO	28619.6	27222.5	30016.7	FALSE	2479610	2410518	2548703	FALSE	NA	NA	NA	NA	NA	NA	NA	FALSE
GER-RUE	969743	938261	1001226	FALSE	3409029	3242053	3576006	FALSE	NA	NA	NA	NA	NA	NA	NA	FALSE
JAP-BIW	900.48	836.634	964.329	FALSE	2232.7	2176.33	2289.06	FALSE	13125.5	2245.82	76732.3	NA	NA	NA	NA	FALSE
LAT-JAU	674.2	669.215	679.183	FALSE	1209.59	1199.95	1219.23	FALSE	268.93	177.7	407.01	1276.03	600	2713.78	0.003334	TRUE
NOR-ENG	816746	796981	836511	FALSE	1816540	1746073	1887007	FALSE	NA	NA	NA	NA	NA	NA	NA	FALSE
NOR-KVN	8150.64	8146.13	8155.16	TRUE	4545163	4516031	4574294	FALSE	NA	NA	NA	NA	NA	NA	NA	FALSE
NOR-TYR	1568.09	1548.8	1587.38	FALSE	3010800	2968553	3053048	FALSE	NA	NA	NA	NA	NA	NA	NA	FALSE
NOR-UGE	954640	932016	977263	FALSE	1040606	1013951	1067261	FALSE	5824.17	1291.71	26266.8	NA	NA	NA	NA	FALSE
POL-GDY	3677198	3613239	3741157	FALSE	8262.81	8201.35	8324.26	FALSE	NA	NA	NA	NA	NA	NA	NA	FALSE
RUS-BOL	6939.07	6896.39	6981.75	FALSE	3120.3	3095.62	3144.97	FALSE	NA	NA	NA	NA	NA	NA	NA	FALSE
RUS-KRU	4001.15	3962.78	4039.52	FALSE	4472.28	4444.35	4500.2	FALSE	7050.12	1385.56	35882.4	NA	NA	NA	NA	FALSE
RUS-LEN	2582.32	2544.76	2619.87	FALSE	104.16	104.137	104.186	TRUE	63.28	38.34	104.46	311.06	123.92	780.81	0.010514	TRUE
RUS-LEV	30.59	30.5898	30.5902	TRUE	30.16	30.1558	30.1574	TRUE	10.8	9.8	11.9	178.56	132.66	240.35	0.007472	TRUE
RUS-MAS	823.07	814.407	831.728	FALSE	13346.8	13156.8	13536.8	FALSE	3160.27	943.39	10588.6	4590.72	1151.93	18299.1	0.00697	TRUE
SCO-HAR	318071	311519	324622	FALSE	6020.38	5946.37	6094.39	FALSE	NA	NA	NA	NA	NA	NA	NA	FALSE
SWE-ABB	47.55	46.7439	48.3485	FALSE	94.11	93.5371	94.6915	FALSE	164.87	110.21	246.63	239.12	150.16	380.78	0.008539	TRUE
SWE-BOL	154.78	154.783	154.787	TRUE	151.46	151.464	151.465	TRUE	417.18	240.97	722.26	628.48	330.6	1194.77	0.004747	TRUE
SWE-BYN	78.63	77.3341	79.9301	FALSE	114.14	113.717	114.56	FALSE	63.2	48.74	81.95	340.14	206.16	561.19	0.006567	TRUE
SWE-FIS	2489.34	2437.64	2541.05	FALSE	12137.3	11609.9	12664.7	FALSE	NA	NA	NA	NA	NA	NA	NA	FALSE
SWE-GOT	4835839	4815328	4856350	FALSE	531713	378210	685215	TRUE	NA	NA	NA	NA	NA	NA	NA	FALSE
SWE-HAN	532.05	526.05	538.055	FALSE	615.31	610.635	619.99	FALSE	1188.4	473.26	2984.19	NA	NA	NA	NA	FALSE
SWE-KIR	422.27	416.028	428.508	FALSE	959.15	925.805	992.498	FALSE	278.24	152.57	507.44	823.68	332.23	2042.12	0.010035	TRUE
SWE-LUN	37.33	36.0645	38.5975	FALSE	31.3	30.322	32.271	FALSE	46.63	36.98	58.8	NA	NA	NA	NA	FALSE
SWE-NAV	63943.7	61892.1	65995.4	FALSE	137.59	137.482	137.699	TRUE	245.11	144.27	416.42	729.6	326.37	1631.02	0.030473	TRUE
USA-HLA	463.61	455.512	471.704	FALSE	2678.24	2621.26	2735.22	FALSE	260.28	154.62	438.14	NA	NA	NA	NA	FALSE
